# Large-Scale Evaluation of Spatial Metabolomics Protocols and Technologies

**DOI:** 10.1101/2024.01.29.577354

**Authors:** Veronika Saharuka, Lucas M. Vieira, Lachlan Stuart, Måns Ekelöf, Martijn R. Molenaar, Alberto Bailoni, Katja Ovchinnikova, Jens Soltwisch, Tobias Bausbacher, Dennis Jakob, Mary King, Max A. Müller, Janina Oetjen, Crystal Pace, Fernanda E. Pinto, Nicole Strittmatter, Dusan Velickovic, Bernhard Spengler, David C. Muddiman, Manuel Liebeke, Christian Janfelt, Richard Goodwin, Livia S. Eberlin, Christopher R. Anderton, Carsten Hopf, Klaus Dreisewerd, Theodore Alexandrov

## Abstract

Spatial metabolomics using imaging mass spectrometry (MS) enables untargeted and label-free metabolite mapping in biological samples. Despite the range of available imaging MS protocols and technologies, our understanding of metabolite detection under specific conditions is limited due to sparse empirical data and predictive theories. Consequently, challenges persist in designing new experiments, and accurately annotating and interpreting data. In this study, we systematically measured the detectability of 172 biologically-relevant metabolites across common imaging MS protocols using custom reference samples. We evaluated 24 MALDI-imaging MS protocols for untargeted metabolomics, and demonstrated the applicability of our findings to complex biological samples through comparison with animal tissue data. We showcased the potential for extending our results to further analytes by predicting metabolite detectability based on molecular properties. Additionally, our interlaboratory comparison of 10 imaging MS technologies, including MALDI, DESI, and IR-MALDESI, showed extensive metabolite coverage and comparable results, underscoring the broad applicability of our findings within the imaging MS community. We share our results and data through a new interactive web application integrated with METASPACE. This resource offers an extensive catalogue of detectable metabolite ions, facilitating protocol selection, supporting data annotation, and benefiting future untargeted spatial metabolomics studies.
