## Supplementary material for "Large-Scale Evaluation of Spatial Metabolomics Protocols and Technologies": Supplementary Data 2.csv

Dataset	Ionisation source	Mass analyser	Source pressure	Matrix long	Matrix short	Polarity	m/z range	Slide code	Dataset ID	METASPACE link	EMBL tab	INTERLAB tab	ALL tab
6J EMBL AP-MALDI-Orbitrap 9AA negative 3ppm	AP-MALDI	Orbitrap	Ambient	9-aminoacridine	9AA	negative	Merged	6J	2021-06-18_10h37m54s	https://metaspace2020.eu/annotations?db_id=304&ds=2021-06-18_10h37m54s	yes	no	no
6J EMBL AP-MALDI-Orbitrap 9AA negative 10ppm	AP-MALDI	Orbitrap	Ambient	9-aminoacridine	9AA	negative	Merged	6J	2021-11-08_17h35m25s	https://metaspace2020.eu/annotations?db_id=304&ds=2021-11-08_17h35m25s	no	no	yes
6J EMBL AP-MALDI-Orbitrap 9AA positive 3ppm	AP-MALDI	Orbitrap	Ambient	9-aminoacridine	9AA	positive	Merged	6J	2021-06-21_12h29m16s	https://metaspace2020.eu/annotations?db_id=304&ds=2021-06-21_12h29m16s	yes	no	no
6J EMBL AP-MALDI-Orbitrap 9AA positive 10ppm	AP-MALDI	Orbitrap	Ambient	9-aminoacridine	9AA	positive	Merged	6J	2021-11-08_17h35m23s	https://metaspace2020.eu/annotations?db_id=304&ds=2021-11-08_17h35m23s	no	no	yes
6G EMBL AP-MALDI-Orbitrap CHCA negative 3ppm	AP-MALDI	Orbitrap	Ambient	alpha-Cyano-4-hydroxycinnamic acid	CHCA	negative	Merged	6G	2021-06-18_10h41m59s	https://metaspace2020.eu/annotations?db_id=304&ds=2021-06-18_10h41m59s	yes	no	no
6G EMBL AP-MALDI-Orbitrap CHCA negative 10ppm	AP-MALDI	Orbitrap	Ambient	alpha-Cyano-4-hydroxycinnamic acid	CHCA	negative	Merged	6G	2021-11-08_17h35m29s	https://metaspace2020.eu/annotations?db_id=304&ds=2021-11-08_17h35m29s	no	no	yes
6G EMBL AP-MALDI-Orbitrap CHCA positive 3ppm	AP-MALDI	Orbitrap	Ambient	alpha-Cyano-4-hydroxycinnamic acid	CHCA	positive	Merged	6G	2021-06-21_12h32m53s	https://metaspace2020.eu/annotations?db_id=304&ds=2021-06-21_12h32m53s	yes	no	no
6G EMBL AP-MALDI-Orbitrap CHCA positive 10ppm	AP-MALDI	Orbitrap	Ambient	alpha-Cyano-4-hydroxycinnamic acid	CHCA	positive	Merged	6G	2021-11-08_17h35m27s	https://metaspace2020.eu/annotations?db_id=304&ds=2021-11-08_17h35m27s	no	no	yes
3D EMBL AP-MALDI-Orbitrap ClCCA negative 3ppm	AP-MALDI	Orbitrap	Ambient	4,4-chloro-alpha-cyanocinnamic acid	ClCCA	negative	Merged	3D	2021-06-18_10h45m03s	https://metaspace2020.eu/annotations?db_id=304&ds=2021-06-18_10h45m03s	yes	no	no
3D EMBL AP-MALDI-Orbitrap ClCCA negative 10ppm	AP-MALDI	Orbitrap	Ambient	4,4-chloro-alpha-cyanocinnamic acid	ClCCA	negative	Merged	3D	2021-11-08_17h35m44s	https://metaspace2020.eu/annotations?db_id=304&ds=2021-11-08_17h35m44s	no	no	yes
3D EMBL AP-MALDI-Orbitrap ClCCA positive 3ppm	AP-MALDI	Orbitrap	Ambient	4,4-chloro-alpha-cyanocinnamic acid	ClCCA	positive	Merged	3D	2021-06-21_12h34m54s	https://metaspace2020.eu/annotations?db_id=304&ds=2021-06-21_12h34m54s	yes	no	no
3D EMBL AP-MALDI-Orbitrap ClCCA positive 10ppm	AP-MALDI	Orbitrap	Ambient	4,4-chloro-alpha-cyanocinnamic acid	ClCCA	positive	Merged	3D	2021-11-08_17h35m46s	https://metaspace2020.eu/annotations?db_id=304&ds=2021-11-08_17h35m46s	no	no	yes
3C EMBL AP-MALDI-Orbitrap CMBT negative 3ppm	AP-MALDI	Orbitrap	Ambient	5-Chloro-2-mercaptobenzothiazole	CMBT	negative	Merged	3C	2021-07-10_00h16m39s	https://metaspace2020.eu/annotations?db_id=304&ds=2021-07-10_00h16m39s	yes	no	no
3C EMBL AP-MALDI-Orbitrap CMBT negative 10ppm	AP-MALDI	Orbitrap	Ambient	5-Chloro-2-mercaptobenzothiazole	CMBT	negative	Merged	3C	2022-06-01_18h22m01s	https://metaspace2020.eu/annotations?db_id=304&ds=2022-06-01_18h22m01s	no	no	yes
3C EMBL AP-MALDI-Orbitrap CMBT positive 3ppm	AP-MALDI	Orbitrap	Ambient	5-Chloro-2-mercaptobenzothiazole	CMBT	positive	Merged	3C	2021-07-10_00h13m11s	https://metaspace2020.eu/annotations?db_id=304&ds=2021-07-10_00h13m11s	yes	no	no
3C EMBL AP-MALDI-Orbitrap CMBT positive 10ppm	AP-MALDI	Orbitrap	Ambient	5-Chloro-2-mercaptobenzothiazole	CMBT	positive	Merged	3C	2022-06-01_18h22m03s	https://metaspace2020.eu/annotations?db_id=304&ds=2022-06-01_18h22m03s	no	no	yes
7A EMBL AP-MALDI-Orbitrap DAN negative 3ppm	AP-MALDI	Orbitrap	Ambient	1,5-diaminonaphthalene	DAN	negative	Merged	7A	2021-06-18_10h49m47s	https://metaspace2020.eu/annotations?db_id=304&ds=2021-06-18_10h49m47s	yes	no	no
7A EMBL AP-MALDI-Orbitrap DAN negative 10ppm	AP-MALDI	Orbitrap	Ambient	1,5-diaminonaphthalene	DAN	negative	Merged	7A	2021-11-08_17h35m16s	https://metaspace2020.eu/annotations?db_id=304&ds=2021-11-08_17h35m16s	no	yes	yes
7A EMBL AP-MALDI-Orbitrap DAN positive 3ppm	AP-MALDI	Orbitrap	Ambient	1,5-diaminonaphthalene	DAN	positive	Merged	7A	2021-06-21_12h38m55s	https://metaspace2020.eu/annotations?db_id=304&ds=2021-06-21_12h38m55s	yes	no	no
7A EMBL AP-MALDI-Orbitrap DAN positive 10ppm	AP-MALDI	Orbitrap	Ambient	1,5-diaminonaphthalene	DAN	positive	Merged	7A	2021-11-08_17h35m14s	https://metaspace2020.eu/annotations?db_id=304&ds=2021-11-08_17h35m14s	no	no	yes
3F EMBL AP-MALDI-Orbitrap DHAP negative 3ppm	AP-MALDI	Orbitrap	Ambient	2,5-dihydroxyacetophenone	DHAP	negative	Merged	3F	2021-06-18_10h52m02s	https://metaspace2020.eu/annotations?db_id=304&ds=2021-06-18_10h52m02s	yes	no	no
3F EMBL AP-MALDI-Orbitrap DHAP negative 10ppm	AP-MALDI	Orbitrap	Ambient	2,5-dihydroxyacetophenone	DHAP	negative	Merged	3F	2021-11-08_17h35m48s	https://metaspace2020.eu/annotations?db_id=304&ds=2021-11-08_17h35m48s	no	no	yes
3F EMBL AP-MALDI-Orbitrap DHAP positive 3ppm	AP-MALDI	Orbitrap	Ambient	2,5-dihydroxyacetophenone	DHAP	positive	Merged	3F	2021-06-21_12h41m08s	https://metaspace2020.eu/annotations?db_id=304&ds=2021-06-21_12h41m08s	yes	no	no
3F EMBL AP-MALDI-Orbitrap DHAP positive 10ppm	AP-MALDI	Orbitrap	Ambient	2,5-dihydroxyacetophenone	DHAP	positive	Merged	3F	2021-11-08_17h35m50s	https://metaspace2020.eu/annotations?db_id=304&ds=2021-11-08_17h35m50s	no	no	yes
7J EMBL AP-MALDI-Orbitrap DHB negative 3ppm	AP-MALDI	Orbitrap	Ambient	2,5-dihydroxybenzoic acid	DHB	negative	Merged	7J	2021-06-18_10h54m38s	https://metaspace2020.eu/annotations?db_id=304&ds=2021-06-18_10h54m38s	yes	no	no
7J EMBL AP-MALDI-Orbitrap DHB negative 10ppm	AP-MALDI	Orbitrap	Ambient	2,5-dihydroxybenzoic acid	DHB	negative	Merged	7J	2021-11-08_17h35m13s	https://metaspace2020.eu/annotations?db_id=304&ds=2021-11-08_17h35m13s	no	no	yes
7J EMBL AP-MALDI-Orbitrap DHB positive 3ppm	AP-MALDI	Orbitrap	Ambient	2,5-dihydroxybenzoic acid	DHB	positive	Merged	7J	2021-06-21_12h45m04s	https://metaspace2020.eu/annotations?db_id=304&ds=2021-06-21_12h45m04s	yes	no	no
7J EMBL AP-MALDI-Orbitrap DHB positive 10ppm	AP-MALDI	Orbitrap	Ambient	2,5-dihydroxybenzoic acid	DHB	positive	Merged	7J	2021-11-08_17h27m55s	https://metaspace2020.eu/annotations?db_id=304&ds=2021-11-08_17h27m55s	no	yes	yes
3J EMBL AP-MALDI-Orbitrap MAPS negative 3ppm	AP-MALDI	Orbitrap	Ambient	Maleic anhydride proton sponge	MAPS	negative	Merged	3J	2021-06-18_10h58m25s	https://metaspace2020.eu/annotations?db_id=304&ds=2021-06-18_10h58m25s	yes	no	no
3J EMBL AP-MALDI-Orbitrap MAPS negative 10ppm	AP-MALDI	Orbitrap	Ambient	Maleic anhydride proton sponge	MAPS	negative	Merged	3J	2021-11-08_17h35m40s	https://metaspace2020.eu/annotations?db_id=304&ds=2021-11-08_17h35m40s	no	no	yes
3J EMBL AP-MALDI-Orbitrap MAPS positive 3ppm	AP-MALDI	Orbitrap	Ambient	Maleic anhydride proton sponge	MAPS	positive	Merged	3J	2021-06-21_12h48m21s	https://metaspace2020.eu/annotations?db_id=304&ds=2021-06-21_12h48m21s	yes	no	no
3J EMBL AP-MALDI-Orbitrap MAPS positive 10ppm	AP-MALDI	Orbitrap	Ambient	Maleic anhydride proton sponge	MAPS	positive	Merged	3J	2021-11-08_17h35m42s	https://metaspace2020.eu/annotations?db_id=304&ds=2021-11-08_17h35m42s	no	no	yes
3H EMBL AP-MALDI-Orbitrap NEDC negative 3ppm	AP-MALDI	Orbitrap	Ambient	N-(1-Naphthyl)ethylenediamine dihydrochloride	NEDC	negative	Merged	3H	2021-06-18_10h59m48s	https://metaspace2020.eu/annotations?db_id=304&ds=2021-06-18_10h59m48s	yes	no	no
3H EMBL AP-MALDI-Orbitrap NEDC negative 10ppm	AP-MALDI	Orbitrap	Ambient	N-(1-Naphthyl)ethylenediamine dihydrochloride	NEDC	negative	Merged	3H	2021-11-08_17h35m34s	https://metaspace2020.eu/annotations?db_id=304&ds=2021-11-08_17h35m34s	no	no	yes
3H EMBL AP-MALDI-Orbitrap NEDC positive 3ppm	AP-MALDI	Orbitrap	Ambient	N-(1-Naphthyl)ethylenediamine dihydrochloride	NEDC	positive	Merged	3H	2021-06-21_12h50m44s	https://metaspace2020.eu/annotations?db_id=304&ds=2021-06-21_12h50m44s	yes	no	no
3H EMBL AP-MALDI-Orbitrap NEDC positive 10ppm	AP-MALDI	Orbitrap	Ambient	N-(1-Naphthyl)ethylenediamine dihydrochloride	NEDC	positive	Merged	3H	2021-11-08_17h35m32s	https://metaspace2020.eu/annotations?db_id=304&ds=2021-11-08_17h35m32s	no	no	yes
6F EMBL AP-MALDI-Orbitrap NOR negative 3ppm	AP-MALDI	Orbitrap	Ambient	norharmane	NOR	negative	Merged	6F	2021-06-18_11h04m19s	https://metaspace2020.eu/annotations?db_id=304&ds=2021-06-18_11h04m19s	yes	no	no
6F EMBL AP-MALDI-Orbitrap NOR negative 10ppm	AP-MALDI	Orbitrap	Ambient	norharmane	NOR	negative	Merged	6F	2021-11-08_17h35m21s	https://metaspace2020.eu/annotations?db_id=304&ds=2021-11-08_17h35m21s	no	no	yes
6F EMBL AP-MALDI-Orbitrap NOR positive 3ppm	AP-MALDI	Orbitrap	Ambient	norharmane	NOR	positive	Merged	6F	2021-06-21_12h54m04s	https://metaspace2020.eu/annotations?db_id=304&ds=2021-06-21_12h54m04s	yes	no	no
6F EMBL AP-MALDI-Orbitrap NOR positive 10ppm	AP-MALDI	Orbitrap	Ambient	norharmane	NOR	positive	Merged	6F	2021-11-08_17h35m19s	https://metaspace2020.eu/annotations?db_id=304&ds=2021-11-08_17h35m19s	no	no	yes
15C EMBL AP-MALDI-Orbitrap pNA negative 3ppm	AP-MALDI	Orbitrap	Ambient	p-Nitroaniline	pNA	negative	Merged	15C	2021-12-07_17h42m27s	https://metaspace2020.eu/annotations?db_id=304&ds=2021-12-07_17h42m27s	yes	no	no
15C EMBL AP-MALDI-Orbitrap pNA negative 10ppm	AP-MALDI	Orbitrap	Ambient	p-Nitroaniline	pNA	negative	Full	15C	2022-06-01_18h21m54s	https://metaspace2020.eu/annotations?db_id=304&ds=2022-06-01_18h21m54s	no	no	yes
15C EMBL AP-MALDI-Orbitrap pNA positive 3ppm	AP-MALDI	Orbitrap	Ambient	p-Nitroaniline	pNA	positive	Merged	15C	2021-12-07_17h42m06s	https://metaspace2020.eu/annotations?db_id=304&ds=2021-12-07_17h42m06s	yes	no	no
15C EMBL AP-MALDI-Orbitrap pNA positive 10ppm	AP-MALDI	Orbitrap	Ambient	p-Nitroaniline	pNA	positive	Full	15C	2022-06-01_18h21m59s	https://metaspace2020.eu/annotations?db_id=304&ds=2022-06-01_18h21m59s	no	no	yes
6H EMBL AP-MALDI-Orbitrap PNDI negative 3ppm	AP-MALDI	Orbitrap	Ambient	PNDI-T2	PNDI	negative	Merged	6H	2021-06-18_11h09m13s	https://metaspace2020.eu/annotations?db_id=304&ds=2021-06-18_11h09m13s	yes	no	no
6H EMBL AP-MALDI-Orbitrap PNDI negative 10ppm	AP-MALDI	Orbitrap	Ambient	PNDI-T2	PNDI	negative	Merged	6H	2021-11-08_17h35m38s	https://metaspace2020.eu/annotations?db_id=304&ds=2021-11-08_17h35m38s	no	no	yes
6H EMBL AP-MALDI-Orbitrap PNDI positive 3ppm	AP-MALDI	Orbitrap	Ambient	PNDI-T2	PNDI	positive	Merged	6H	2021-06-21_12h59m59s	https://metaspace2020.eu/annotations?db_id=304&ds=2021-06-21_12h59m59s	yes	no	no
6H EMBL AP-MALDI-Orbitrap PNDI positive 10ppm	AP-MALDI	Orbitrap	Ambient	PNDI-T2	PNDI	positive	Merged	6H	2021-11-08_17h35m36s	https://metaspace2020.eu/annotations?db_id=304&ds=2021-11-08_17h35m36s	no	no	yes
8D JLU Giessen AP-MALDI-Orbitrap 9AA negative	AP-MALDI	Orbitrap	Ambient	9-aminoacridine	9AA	negative	Merged	8D	2021-07-30_04h35m08s	https://metaspace2020.eu/annotations?db_id=304&ds=2021-07-30_04h35m08s	no	yes	yes
8A JLU Giessen AP-MALDI-Orbitrap DHB positive	AP-MALDI	Orbitrap	Ambient	2,5-dihydroxybenzoic acid	DHB	positive	Merged	8A	2021-07-30_04h08m37s	https://metaspace2020.eu/annotations?db_id=304&ds=2021-07-30_04h08m37s	no	yes	yes
14D MPI Bremen AP-MALDI-Orbitrap 9AA negative low_mz	AP-MALDI	Orbitrap	Ambient	9-aminoacridine	9AA	negative	Low	14D	2022-02-18_23h32m51s	https://metaspace2020.eu/annotations?db_id=304&ds=2022-02-18_23h32m51s	no	yes	yes
14D MPI Bremen AP-MALDI-Orbitrap 9AA negative high_mz	AP-MALDI	Orbitrap	Ambient	9-aminoacridine	9AA	negative	High	14D	2022-02-18_23h32m54s	https://metaspace2020.eu/annotations?db_id=304&ds=2022-02-18_23h32m54s	no	yes	yes
14B MPI Bremen AP-MALDI-Orbitrap SDHB positive low_mz	AP-MALDI	Orbitrap	Ambient	9:1 2,5-dihydroxybenzoic acid : 2-hydroxy-5-methoxybenzoic acid	SDHB	positive	Low	14B	2022-02-18_23h32m39s	https://metaspace2020.eu/annotations?db_id=304&ds=2022-02-18_23h32m39s	no	yes	yes
14B MPI Bremen AP-MALDI-Orbitrap SDHB positive high_mz	AP-MALDI	Orbitrap	Ambient	9:1 2,5-dihydroxybenzoic acid : 2-hydroxy-5-methoxybenzoic acid	SDHB	positive	High	14B	2022-02-19_09h24m30s	https://metaspace2020.eu/annotations?db_id=304&ds=2022-02-19_09h24m30s	no	yes	yes
1C AstraZeneca DESI-Orbitrap negative	DESI	Orbitrap	Ambient	no matrix	none	negative	Merged	1C	2021-12-19_16h27m49s	https://metaspace2020.eu/annotations?db_id=304&ds=2021-12-19_16h27m49s	no	yes	yes
1A AstraZeneca DESI-Orbitrap positive	DESI	Orbitrap	Ambient	no matrix	none	positive	Merged	1A	2021-12-23_09h43m49s	https://metaspace2020.eu/annotations?db_id=304&ds=2021-12-23_09h43m49s	no	yes	yes
5G U Copenhagen DESI-Orbitrap negative low_mz	DESI	Orbitrap	Ambient	no matrix	none	negative	Low	5G	2022-03-11_12h02m38s	https://metaspace2020.eu/annotations?db_id=304&ds=2022-03-11_12h02m38s	no	yes	yes
5I U Copenhagen DESI-Orbitrap negative high_mz	DESI	Orbitrap	Ambient	no matrix	none	negative	High	5I	2022-03-11_12h02m40s	https://metaspace2020.eu/annotations?db_id=304&ds=2022-03-11_12h02m40s	no	yes	yes
5H U Copenhagen DESI-Orbitrap positive low_mz	DESI	Orbitrap	Ambient	no matrix	none	positive	Low	5H	2022-03-11_12h02m34s	https://metaspace2020.eu/annotations?db_id=304&ds=2022-03-11_12h02m34s	no	yes	yes
5J U Copenhagen DESI-Orbitrap positive high_mz	DESI	Orbitrap	Ambient	no matrix	none	positive	High	5J	2022-03-11_12h02m36s	https://metaspace2020.eu/annotations?db_id=304&ds=2022-03-11_12h02m36s	no	yes	yes
1H UT Austin DESI-Orbitrap negative	DESI	Orbitrap	Ambient	no matrix	none	negative	Merged	1H	2021-12-19_10h34m32s	https://metaspace2020.eu/annotations?db_id=304&ds=2021-12-19_10h34m32s	no	yes	yes
1J UT Austin DESI-Orbitrap positive	DESI	Orbitrap	Ambient	no matrix	none	positive	Merged	1J	2021-12-19_23h56m42s	https://metaspace2020.eu/annotations?db_id=304&ds=2021-12-19_23h56m42s	no	yes	yes
9E NCSU IR-MALDESI-Orbitrap water negative	MALDESI	Orbitrap	Ambient	water	water	negative	Merged	9E	2021-07-30_09h30m43s	https://metaspace2020.eu/annotations?db_id=304&ds=2021-07-30_09h30m43s	no	yes	yes
9A NCSU IR-MALDESI-Orbitrap water positive	MALDESI	Orbitrap	Ambient	water	water	positive	Merged	9A	2021-07-30_10h05m21s	https://metaspace2020.eu/annotations?db_id=304&ds=2021-07-30_10h05m21s	no	yes	yes
12E HS Mannheim MALDI-FTICR DAN negative	MALDI	FTICR	Vacuum	1,5-diaminonaphthalene	DAN	negative	Merged	12E	2021-07-30_05h55m13s	https://metaspace2020.eu/annotations?db_id=304&ds=2021-07-30_05h55m13s	no	yes	yes
12C HS Mannheim MALDI-FTICR DHB positive	MALDI	FTICR	Vacuum	2,5-dihydroxybenzoic acid/TFA	DHB	positive	Merged	12C	2021-07-30_05h15m49s	https://metaspace2020.eu/annotations?db_id=304&ds=2021-07-30_05h15m49s	no	yes	yes
10I PNNL MALDI-FTICR DHB positive low_mz	MALDI	FTICR	Vacuum	2,5-dihydroxybenzoic acid	DHB	positive	Low	10I	2022-03-11_09h27m51s	https://metaspace2020.eu/annotations?db_id=304&ds=2022-03-11_09h27m51s	no	yes	yes
10I PNNL MALDI-FTICR DHB positive high_mz	MALDI	FTICR	Vacuum	2,5-dihydroxybenzoic acid	DHB	positive	High	10I	2022-03-11_09h27m53s	https://metaspace2020.eu/annotations?db_id=304&ds=2022-03-11_09h27m53s	no	yes	yes
10G PNNL MALDI-FTICR NEDC negative low_mz	MALDI	FTICR	Vacuum	N-(1-Naphthyl)ethylenediamine dihydrochloride	NEDC	negative	Low	10G	2022-03-11_09h27m55s	https://metaspace2020.eu/annotations?db_id=304&ds=2022-03-11_09h27m55s	no	yes	yes
10G PNNL MALDI-FTICR NEDC negative high_mz	MALDI	FTICR	Vacuum	N-(1-Naphthyl)ethylenediamine dihydrochloride	NEDC	negative	High	10G	2022-03-11_09h27m57s	https://metaspace2020.eu/annotations?db_id=304&ds=2022-03-11_09h27m57s	no	yes	yes
13G Bruker MALDI-qTOF DHB positive	MALDI	qTOF	Vacuum	2,5-dihydroxybenzoic acid	DHB	positive	Merged	13G	2021-07-30_03h21m10s	https://metaspace2020.eu/annotations?db_id=304&ds=2021-07-30_03h21m10s	no	yes	yes
13J Bruker MALDI-qTOF NEDC negative	MALDI	qTOF	Vacuum	N-(1-Naphthyl)ethylenediamine dihydrochloride	NEDC	negative	Merged	13J	2021-07-30_02h22m33s	https://metaspace2020.eu/annotations?db_id=304&ds=2021-07-30_02h22m33s	no	yes	yes
7B Dreisewerd group MALDI-qTOF DHAP negative	MALDI	qTOF	Vacuum	2,5-dihydroxyacetophenone	DHAP	negative	Full	7B	2022-03-14_22h35m47s	https://metaspace2020.eu/annotations?db_id=304&ds=2022-03-14_22h35m47s	no	yes	yes
2I Dreisewerd group MALDI-qTOF DHAP positive	MALDI	qTOF	Vacuum	2,5-dihydroxyacetophenone	DHAP	positive	Full	2I	2022-03-14_22h35m45s	https://metaspace2020.eu/annotations?db_id=304&ds=2022-03-14_22h35m45s	no	yes	yes
12I HS Mannheim MALDI-qTOF DAN negative	MALDI	qTOF	Vacuum	1,5-diaminonaphthalene	DAN	negative	Merged	12I	2021-07-30_07h11m07s	https://metaspace2020.eu/annotations?db_id=304&ds=2021-07-30_07h11m07s	no	yes	yes
12G HS Mannheim MALDI-qTOF DHB positive	MALDI	qTOF	Vacuum	2,5-dihydroxybenzoic acid/TFA	DHB	positive	Merged	12G	2021-07-30_06h15m40s	https://metaspace2020.eu/annotations?db_id=304&ds=2021-07-30_06h15m40s	no	yes	yes
3A Dreisewerd group MALDI2-Orbitrap DHAP negative	MALDI-2	Orbitrap	Ambient	2,5-dihydroxyacetophenone	DHAP	negative	Full	3A	2021-12-02_17h01m03s	https://metaspace2020.eu/annotations?db_id=304&ds=2021-12-02_17h01m03s	no	yes	yes
4F Dreisewerd group MALDI2-Orbitrap DHAP positive	MALDI-2	Orbitrap	Ambient	2,5-dihydroxyacetophenone	DHAP	positive	Full	4F	2021-12-02_16h52m45s	https://metaspace2020.eu/annotations?db_id=304&ds=2021-12-02_16h52m45s	no	yes	yes
