## Supplementary material for "Large-Scale Evaluation of Spatial Metabolomics Protocols and Technologies": Supplementary Data 4.csv

Index	Vendor name	Name	Vendor	Catalog number	Purity	Monoisotopic molecular weight	Formula
0	D-Glucose	Glucose	MetaSci		99%	180.0633881	C6H12O6
1	D-Glucose 6-phosphate sodium salt	Glucose 6-phosphate	MetaSci		N/A	260.0297185	C6H13O9P
3	D-Fructose 1,6-bisphosphate trisodium salt octahydrate	Fructose 1,6-bisphosphate	MetaSci		98%	339.9960489	C6H14O12P2
4	Dihydroxyacetone phosphate dilithium salt	Dihydroxyacetone phosphate	Sigma-Aldrich Chemie	D7137-5MG	?93% (enzymatic)	169.9980245	C3H7O6P
7	D-3-Phosphoglyceric acid disodium salt	3-Phosphoglyceric acid	MetaSci		>93%	185.9929391	C3H7O7P
9	Phosphoenolpyruvic acid potassium salt	Phosphoenolpyruvic acid	MetaSci		98%	167.9823744	C3H5O6P
10	Pyruvic acid	Pyruvic acid	MetaSci		98%	88.01604399	C3H4O3
11	Acetyl-CoA trisodium salt	Acetyl-CoA	Sigma-Aldrich Chemie	A2056-1MG	?93% (HPLC)	809.1257731	C23H38N7O17P3S
12	L-Lactic acid sodium salt	Lactic acid	MetaSci		98%	90.03169406	C3H6O3
14	6-Phosphogluconic acid trisodium salt	6-Phosphogluconic acid	Sigma-Aldrich Chemie	P6888-10MG	?95%	276.0246331	C6H13O10P
15	D-Ribulose 5-phosphate disodium salt	Ribulose 5-phosphate	Sigma-Aldrich Chemie	83899-5MG	?96.0% (TLC)	230.0191538	C5H11O8P
16	D-Ribose 5-phosphate disodium salt hydrate	Ribose 5-phosphate	MetaSci		>98%	230.0191538	C5H11O8P
17	Dihydroxyacetone	Dihydroxyacetone	MetaSci		95%	90.03169406	C3H6O3
20	Gluconic acid sodium salt	Gluconic acid	MetaSci		99%	196.0583027	C6H12O7
21	L-Ribulose	Ribulose	Sigma-Aldrich Chemie	75436-10MG	>=90% HPLC	150.0528234	C5H10O5
22	Citric acid	Citric acid	MetaSci		95%	192.0270026	C6H8O7
24	cis-Aconitic acid	cis-Aconitic acid	MetaSci		98%	174.0164379	C6H6O6
26	2-Oxoglutaric acid	2-Oxoglutaric acid	MetaSci		98%	146.0215233	C5H6O5
28	Succinic acid	Succinic acid	MetaSci		95%	118.0266087	C4H6O4
29	Fumaric acid	Fumaric acid	MetaSci		99%	116.0109586	C4H4O4
30	L-Malic acid	Malic acid	MetaSci		?99%	134.0215233	C4H6O5
31	Oxalacetic acid	Oxalacetic acid	MetaSci		98%	132.0058732	C4H4O5
33	Uridine diphosphate alpha-D-glucose disodium salt	Uridine diphosphate glucose	MetaSci		98%	566.0550204	C15H24N2O17P2
34	Uridine 5'-diphosphoglucuronic acid trisodium salt	Uridine diphosphate glucuronic acid	Sigma-Aldrich Chemie	U6751-25MG	>98%	580.0342849	C15H22N2O18P2
35	D-Glucosamine 6-phosphate	Glucosamine 6-phosphate	MetaSci		?98%	259.0457029	C6H14NO8P
36	N-Acetyl-D-galactosamine 1-phosphate	N-Acetylgalactosamine 1-phosphate	Sigma-Aldrich Chemie	92689-10MG	?97.0% (HPLC)	301.0562676	C8H16NO9P
38	Uridine 5'-diphospho-N-acetylglucosamine disodium salt	Uridine diphosphate-N-acetylglucosamine	Sigma-Aldrich Chemie	U4375-100MG	?98.0%	607.0815695	C17H27N3O17P2
39	N-Acetyl-D-glucosamine	N-Acetylglucosamine	MetaSci		99%	221.0899372	C8H15NO6
40	myo-Inositol	myo-Inositol	MetaSci		98%	180.0633881	C6H12O6
41	Ascorbic acid	Ascorbic acid	MetaSci		99%	176.032088	C6H8O6
42	myo-Inositol 1-phosphate dipotassium salt	myo-Inositol 1-phosphate	Sigma-Aldrich Chemie	59937-1MG	?96.0% (HPLC)	260.0297185	C6H13O9P
46	Palmitic acid	Palmitic acid	MetaSci		95%	256.2402303	C16H32O2
50	(R)-Mevalonic acid lithium salt	Mevalonic acid	Sigma-Aldrich Chemie	50838-10MG	>93% qNMR	148.0735589	C6H12O4
51	Cholesterol	Cholesterol	MetaSci		98%	386.3548661	C27H46O
53	Malonic acid disodium salt	Malonic acid	MetaSci		99%	104.0109586	C3H4O4
54	3-Hydroxy-3-methylglutaric acid	3-Hydroxymethylglutaric acid	Sigma-Aldrich Chemie	H4392-100MG	?95%	162.0528234	C6H10O5
55	Palmitoyl-CoA triammonium salt	Palmityl-CoA	Avanti Polar Lipids	870716P-5mg	>99%	1005.344874	C37H66N7O17P3S
56	L-Carnitine	Carnitine	MetaSci		98%	161.1051934	C7H15NO3
58	Cholic acid	Cholic acid	MetaSci		98%	408.2875744	C24H40O5
59	Glycine	Glycine	MetaSci		99%	75.03202841	C2H5NO2
60	Taurocholic acid sodium salt	Taurocholic acid	MetaSci		>95%	515.2916735	C26H45NO7S
61	Estradiol	Estradiol	MetaSci		98%	272.17763	C18H24O2
67	L-Asparagine	Asparagine	MetaSci		98%	132.0534921	C4H8N2O3
68	L-Aspartic acid	Aspartic acid	MetaSci		98%	133.0375077	C4H7NO4
69	N-Acetyl-L-aspartic acid	N-Acetylaspartic acid	MetaSci		98%	175.0480724	C6H9NO5
70	L-Glutamine	Glutamine	MetaSci		99%	146.0691422	C5H10N2O3
71	L-Glutamic acid	Glutamic acid	MetaSci		99%	147.0531578	C5H9NO4
72	N-Acetylaspartylglutamic acid	N-Acetylaspartylglutamic acid	Sigma-Aldrich Chemie	A5930-25MG	?97.0% (TLC)	304.0906655	C11H16N2O8
73	gamma-Aminobutyric acid	gamma-Aminobutyric acid	MetaSci		98%	103.0633285	C4H9NO2
74	L-Phenylalanine	Phenylalanine	MetaSci		99%	165.0789786	C9H11NO2
75	L-Tyrosine	Tyrosine	MetaSci		99%	181.0738932	C9H11NO3
76	L-Dihydroxyphenylalanine	L-Dopa	MetaSci		98%	197.0688078	C9H11NO4
77	Dopamine hydrochloride	Dopamine	MetaSci		98%	153.0789786	C8H11NO2
79	Epinephrine	Epinephrine	MetaSci		98%	183.0895433	C9H13NO3
83	Acetoacetic acid lithium salt	Acetoacetic acid	Sigma-Aldrich Chemie	A8509-10MG	?90.0% (enzymatic)	102.0316941	C4H6O3
84	L-Histidine	Histidine	MetaSci		99%	155.0694765	C6H9N3O2
85	L-Carnosine	Carnosine	MetaSci		98%	226.1065903	C9H14N4O3
86	trans-Urocanic acid	Urocanic acid	MetaSci		>98%	138.0429274	C6H6N2O2
89	Histamine dihydrochloride	Histamine	MetaSci		98%	111.0796473	C5H9N3
90	L-Arginine	Arginine	MetaSci		98%	174.1116757	C6H14N4O2
91	L-Citrulline	Citrulline	MetaSci		98%	175.0956913	C6H13N3O3
92	Argininosuccinic acid lithium salt	Argininosuccinic acid	Sigma-Aldrich Chemie	73097-10MG	>=95% TLC	290.1226343	C10H18N4O6
93	Ornithine hydrochloride	Ornithine	MetaSci		99%	132.0898776	C5H12N2O2
95	Carbamoyl phosphate dilithium salt hydrate	Carbamoyl phosphate	MetaSci		?85%	140.9827088	CH4NO5P
97	L-Proline	Proline	MetaSci		99%	115.0633285	C5H9NO2
98	L-4-Hydroxyproline	4-Hydroxyproline	MetaSci		98%	131.0582432	C5H9NO3
99	Putrescine dihydrochloride	Putrescine	MetaSci		>99%	88.10004839	C4H12N2
100	Spermidine	Spermidine	MetaSci		?98%	145.1578976	C7H19N3
101	Spermine tetrahydrochloride	Spermine	MetaSci		N/A	202.2157469	C10H26N4
103	Creatine anhydrous	Creatine	MetaSci		98%	131.0694765	C4H9N3O2
105	Creatinine	Creatinine	MetaSci		98%	113.0589119	C4H7N3O
106	Agmatine sulfate	Agmatine	MetaSci		98%	130.1218465	C5H14N4
107	Folic acid	Folic acid	MetaSci		98%	441.1396814	C19H19N7O6
108	5-Methyltetrahydrofolic acid disodium salt	Tetrahydrofolic acid	Sigma-Aldrich Chemie	M0132-5MG	>=88% UV-Vis	459.1866316	C20H25N7O6
110	L-Methionine	Methionine	MetaSci		98%	149.0510493	C5H11NO2S
111	L-Cystine	Cystine	MetaSci		99%	240.0238483	C6H12N2O4S2
113	L-Glutathione oxidised	Oxidized glutathione	MetaSci		?98%	612.1519619	C20H32N6O12S2
114	L-Glutathione reduced	Glutathione	MetaSci		98%	307.083806	C10H17N3O6S
117	Taurine	Taurine	MetaSci		99%	125.0146638	C2H7NO3S
119	S-(5'-Adenosyl)-L-methionine p-toluenesulfonate salt	S-Adenosylmethionine	MetaSci		98%	399.1450636	C15H23N6O5S
120	S-(5'-Adenosyl)-L-homocysteine	S-Adenosylhomocysteine	Sigma-Aldrich Chemie	A9384-10MG	99.14% (HPLC)	384.1215885	C14H20N6O5S
121	Homocysteine	Homocysteine	MetaSci		90%	135.0353992	C4H9NO2S
123	L-Cysteine	Cysteine	MetaSci		98%	121.0197492	C3H7NO2S
125	N6,N6,N6-Trimethyl-L-lysine hydrochloride	N6,N6,N6-Trimethyllysine	Sigma-Aldrich Chemie	T1660-25MG	?97.0% (TLC)	188.1524779	C9H20N2O2
129	L-Valine	Valine	MetaSci		99%	117.0789786	C5H11NO2
132	Pantothenic acid sodium salt	Pantothenic acid	MetaSci		98%	219.1106727	C9H17NO5
136	(R)-Pantetheine	Pantetheine	Sigma-Aldrich Chemie	16702-10MG	?95.0% (HPLC)	278.1300279	C11H22N2O4S
138	Coenzyme A	Coenzyme A	Avanti Polar Lipids	870700P-10mg	>99%	767.1152084	C21H36N7O16P3S
141	L-Serine	Serine	MetaSci		99%	105.0425931	C3H7NO3
148	L-Tryptophan	Tryptophan	MetaSci		99%	204.0898776	C11H12N2O2
150	Kynurenine	Kynurenine	MetaSci		95%	208.0847923	C10H12N2O3
151	Kynurenic acid	Kynurenic acid	MetaSci		98%	189.0425931	C10H7NO3
154	3-Hydroxyanthranilic acid	3-Hydroxyanthranilic acid	Sigma-Aldrich Chemie	148776-250MG	assay 97%	153.0425931	C7H7NO3
155	Quinolinic acid	Quinolinic acid	MetaSci		98%	167.0218577	C7H5NO4
158	Nicotinamide adenine dinucleotide	Nicotinamide adenine dinucleotide (NAD)	MetaSci		97%	664.1169467	C21H28N7O14P2
159	Nicotinamide adenine dinucleotide (reduced) disodium salt hydrate	Nicotinamide adenine dinucleotide, reduced (NADH)	MetaSci		N/A	665.1247717	C21H29N7O14P2
160	Niacinamide	Niacinamide	MetaSci		>99%	122.0480128	C6H6N2O
161	Nicotinic acid	Nicotinic acid	MetaSci		99%	123.0320284	C6H5NO2
165	Serotonin hydrochloride	Serotonin	MetaSci		98%	176.094963	C10H12N2O
166	5-Hydroxyindole-3-acetic acid	5-Hydroxyindoleacetic acid	MetaSci		>98%	191.0582432	C10H9NO3
168	Melatonin	Melatonin	MetaSci		98%	232.1211778	C13H16N2O2
169	Nicotinamide riboside chloride	Nicotinamide riboside	Sigma-Aldrich Chemie	SMB00907-50MG	assay >=97%	255.0980966	C11H15N2O5
170	Nicotinamide ribotide	Nicotinamide ribotide	Sigma-Aldrich Chemie	N3501-25MG	?95.0% (HPLC)	334.056602	C11H15N2O8P
184	Hypoxanthine	Hypoxanthine	MetaSci		98%	136.0385108	C5H4N4O
185	Adenosine 5'-monophosphate	Adenosine monophosphate	MetaSci		98%	347.0630843	C10H14N5O7P
187	Adenine hydrochloride	Adenine	MetaSci		99%	135.0544952	C5H5N5
190	Xanthine	Xanthine	MetaSci		98%	152.0334254	C5H4N4O2
193	Guanine	Guanine	MetaSci		98%	151.0494098	C5H5N5O
194	Adenosine 5'-diphosphate potassium salt	Adenosine diphosphate	MetaSci		>95%	427.0294147	C10H15N5O10P2
195	Adenosine 5'-triphosphate disodium salt	Adenosine triphosphate	MetaSci		98%	506.9957452	C10H16N5O13P3
198	Cyclic AMP	Cyclic adenosine monophosphate	MetaSci		95%	329.0525197	C10H12N5O6P
204	Ureidosuccinic acid	Ureidosuccinic acid	MetaSci		?98%	176.0433214	C5H8N2O5
205	4,5-Dihydroorotic acid	4,5-Dihydroorotic acid	MetaSci		98%	158.0327567	C5H6N2O4
206	Orotic acid anhydrous	Orotic acid	MetaSci		98%	156.0171066	C5H4N2O4
209	Uridine	Uridine	MetaSci		98%	244.0695361	C9H12N2O6
210	Uracil	Uracil	MetaSci		99%	112.0272774	C4H4N2O2
213	Thymine	Thymine	MetaSci		98%	126.0429274	C5H6N2O2
214	Cytidine 5'-monophosphate	Cytidine monophosphate	MetaSci		95%	323.051851	C9H14N3O8P
215	Cytidine	Cytidine	MetaSci		?99%	243.0855205	C9H13N3O5
216	Cytosine	Cytosine	MetaSci		98%	111.0432618	C4H5N3O
217	Uridine 5'-diphosphate disodium salt hydrate	Uridine diphosphate	MetaSci		98%	404.0021969	C9H14N2O12P2
226	Choline chloride	Choline	MetaSci		98%	104.1075391	C5H14NO
227	Acetylcholine chloride	Acetylcholine	MetaSci		>98%	146.1181038	C7H16NO2
231	Thiamine hydrochloride	Thiamine	MetaSci		99%	265.1123069	C12H17N4OS
232	Riboflavin	Riboflavin	MetaSci		99%	376.1382844	C17H20N4O6
233	Pyridoxine hydrochloride	Pyridoxine	MetaSci		99%	169.0738932	C8H11NO3
235	Biotin	Biotin	MetaSci		98%	244.0881631	C10H16N2O3S
236	Cholecalciferol	Cholecalciferol	MetaSci		>98%	384.339216	C27H44O
237	alpha-Tocopherol	alpha-Tocopherol	MetaSci		99%	430.3810808	C29H50O2
238	Phylloquinone	Phylloquinone	MetaSci		>98%	450.3497807	C31H46O2
239	Flavin mononucleotide sodium salt	Flavin mononucleotide	MetaSci		93%	456.1046148	C17H21N4O9P
241	Flavin adenine dinucleotide disodium salt hydrate	Flavin adenine dinucleotide	MetaSci		>94%	785.1571345	C27H33N9O15P2
246	Creatine phosphate disodium salt hydrate	Phosphocreatine	MetaSci		98%	211.035807	C4H10N3O5P
250	Glycerophosphocholine	Glycerophosphocholine	MetaSci		N/A	257.1028239	C8H20NO6P
254	Propionylcarnitine hydrochloride	Propionylcarnitine	MetaSci		97%	217.1314081	C10H19NO4
257	L-Acetylcarnitine hydrochloride	Acetylcarnitine	MetaSci		95%	203.115758	C9H17NO4
264	Phosphoserine	Phosphoserine	MetaSci		95%	185.0089235	C3H8NO6P
274	Uric acid	Uric acid	MetaSci		95%	168.02834	C5H4N4O3
276	Cholesteryl acetate	Cholesteryl acetate	Sigma-Aldrich Chemie	151114-25G	97%	428.3654308	C29H48O2
310	Indole	Indole	MetaSci		99%	117.0578492	C8H7N
318	D-Glucosamine hydrochloride	Glucosamine	MetaSci		95%	179.0793725	C6H13NO5
322	Butyric acid sodium salt	Butyric acid	MetaSci		98%	88.0524295	C4H8O2
323	sn-Glycerol 3-phosphate lithium salt	Glycerol 3-phosphate	Sigma-Aldrich Chemie	94124-10MG	?95.0% (TLC)	172.0136745	C3H9O6P
326	all-trans-Retinoic acid	Retinoic acid	MetaSci		98%	300.2089301	C20H28O2
501	Arachidonic acid	Arachidonic acid	Sigma-Aldrich Chemie	23401-50MG	>=97% GC	304.2402303	C20H32O2
502	1-pentadecanoyl-2-oleoyl-sn-glycero-3-phosphocholine	PC 15:0-18:1	Avanti Polar Lipids	330716C-1mg	>99%	745.56	C41H80NO8P
503	1,3-dipentadecanoyl-2-oleoyl-glycerol	TG 15:0-18:1-15:0	Avanti Polar Lipids	330723C-1mg	>99%	804.72	C51H96O6
504	1-oleoyl-rac-glycerol	MG 18:1	Avanti Polar Lipids	330724C-1mg	>99%	356.29	C21H40O4
505	beta-D-glucosyl cholesterol	Glucosyl cholesterol	Avanti Polar Lipids	700180P-5mg	>99%	548.41	C33H56O6
506	1',3'-bis[1,2-dioleoyl-sn-glycero-3-phospho]-glycerol (disodium salt)	Cardiolipin 18:1	Avanti Polar Lipids	710335P-25mg	>99%	1457.034826	C81H150O17P2
508	1-stearoyl-2-docosahexaenoyl-sn-glycerol	DG 18:0-22:6	Avanti Polar Lipids	800819C-10mg	>99%	668.538	C43H72O5
509	1-palmitoyl-2-oleoyl-sn-glycero-3-phospho-L-serine (sodium salt)	PS (POPS) 16:0-18:1	Avanti Polar Lipids	840034P-10mg	>99%	778.5472	C40H76NO10P
510	1-palmitoyl-2-oleoyl-sn-glycero-3-phospho-(1'-rac-glycerol) (sodium salt)	PG 16:0-18:1	Avanti Polar Lipids	840457C-25mg	>99%	748.525387	C40H77O10P
511	1-palmitoyl-2-oleoyl-sn-glycero-3-phosphate (sodium salt)	PA 16:0-18:1	Avanti Polar Lipids	840857P-25mg	>99%	691.5152	C37H71O8P
512	1-(10Z-heptadecenoyl)-2-hydroxy-sn-glycero-3-phospho-(1'-myo-inositol) (ammonium salt)	Lyso PI 17:1	Avanti Polar Lipids	850103P-100�g	>99%	584.2961635	C26H49O12P
513	1-palmitoyl-2-oleoyl-sn-glycero-3-phosphoinositol (ammonium salt)	PI 16:0-18:1	Avanti Polar Lipids	850142P-100�g	>99%	836.5414792	C43H81O13P
514	1,2-dioleoyl-sn-glycero-3-phospho-(1'-myo-inositol-5'-phosphate) (diammonium salt)	PI(5)P 18:1	Avanti Polar Lipids	850152P-100�g	>99%	942.5234597	C45H84O16P2
515	1-stearoyl-2-arachidonoyl-sn-glycero-3-phosphoethanolamine	PE 18:0-20:4	Avanti Polar Lipids	850804C-25mg	>99%	767.547	C43H78NO8P
516	1-pentadecanoyl-2-hydroxy-sn-glycero-3-phosphocholine	Lyso PC 15:0	Avanti Polar Lipids	855576P-25mg	>99%	481.317	C23H48NO7P
517	1-stearoyl-2-hydroxy-sn-glycero-3-phosphoethanolamine	Lyso PE 18:0	Avanti Polar Lipids	856715P-25mg	>99%	481.317	C23H48NO7P
518	1-oleoyl-2-hydroxy-sn-glycero-3-phosphate (sodium salt)	Lyso PA 18:1	Avanti Polar Lipids	857130P-25mg	>99%	436.25896	C21H41O7P
519	1-palmitoyl-2-hydroxy-sn-glycero-3-phospho-(1'-rac-glycerol) (sodium salt)	Lyso PG 16:0	Avanti Polar Lipids	858122P-500mg	>99%	484.28008	C22H45O9P
520	1-(10Z-heptadecenoyl)-2-hydroxy-sn-glycero-3-[phospho-L-serine] (sodium salt)	Lyso PS 17:1	Avanti Polar Lipids	858141P-5mg	>99%	509.2753685	C23H44NO9P
521	C18:0 GM3 Ganglioside (synthetic, ammonium salt)	GM3 Ganglioside 18:0	Avanti Polar Lipids	860074W-100�g	>99%	1180.744463	C59H108N2O21
522	N-behenoyl-D-erythro-sphingosine	Cer d18:1/22:0	Avanti Polar Lipids	860501P-5mg	>99%	621.606	C40H79NO3
523	D-glucosyl-beta-1,1'-N-stearoyl-D-erythro-sphingosine	GlcCer d18:1/18:0	Avanti Polar Lipids	860547P-5mg	>99%	727.596219	C42H81NO8
524	N-palmitoyl-D-erythro-sphingosylphosphorylcholine	SM d18:1-16:0	Avanti Polar Lipids	860584P-5mg	>99%	702.568	C39H79N2O6P
525	3-O-sulfo-D-galactosyl-beta1-1'-N-[2"(S)-hydroxystearoyl]-D-erythro-sphingosine (ammonium salt), (synthetic)	Sulfo GalCer 18:0(2S-OH)	Avanti Polar Lipids	860843P-1mg	>99%	823.547891	C42H81NO12S
526	Palmitoyl L-carnitine	CAR 16:0	Avanti Polar Lipids	870851P-5mg	>99%	399.335	C23H45NO4
527	1-O-hexadecyl-2-oleoyl-sn-glycero-3-phosphocholine	PC (POPC) 16:0-18:1	Avanti Polar Lipids	878112P-5mg	>99%	745.599	C42H84NO7P
528	Prostaglandin E1	Prostaglandin E1	Avanti Polar Lipids	900100P-1mg	>99%	354.241	C20H34O5
529	Cholesteryl heptadecanoate	Cholesteryl ester 17:0	MetaSci		?95%	638.600182	C44H78O2
901	4-Nitrobenzyl pyridinium chloride	4-Nitrobenzyl pyridinium chloride	Sigma-Aldrich Chemie	S505536-250MG	NA	250.051	C12H11ClN2O2
902	4-Methoxybenzyl pyridinium chloride	4-Methoxybenzyl pyridinium chloride	GLSynthesis			235.076	C13H14ClNO
903	4-Methylbenzyl pyridinium chloride	4-Methylbenzyl pyridinium chloride	GLSynthesis			219.081	C13H14ClN
904	4-Cyanobenzyl pyridinium chloride	4-Cyanobenzyl pyridinium chloride	GLSynthesis			230.061	C13H11ClN2
905	4-Chlorobenzyl pyridinium chloride	4-Chlorobenzyl pyridinium chloride	GLSynthesis			239.027	C12H11Cl2N
